# Rapidly induced drug adaptation mediates escape from BRAF inhibition in single melanoma cells

**DOI:** 10.1101/2020.03.15.992982

**Authors:** Chen Yang, Chengzhe Tian, Timothy E. Hoffman, Nicole K. Jacobsen, Sabrina L. Spencer

## Abstract

Despite increasing numbers of effective anti-cancer therapies, successful treatment is limited by the development of drug resistance. While the contribution of genetic factors to drug resistance is undeniable, little is known about how drug-sensitive cells first evade drug action to proliferate in drug. Here we track the response of thousands of single melanoma cells to BRAF inhibitors and show that a subset escapes drug within the first 3 days of treatment. Cell-cycle re-entry occurs via a non-genetic mechanism involving activation of mTORC1 and ATF4, validated in cultures of patient biopsies. These escapees cycle periodically in drug, incur significant DNA damage, and out-proliferate non-escapees over extended treatment. Our work reveals a mutagenesis-prone, expanding subpopulation of early drug escapees that may seed development of permanent drug resistance.
