## Supplementary Table S2 for "Rapidly induced drug adaptation mediates escape from BRAF inhibition in single melanoma cells"

### Sheet: 40 upregulated genes
gene.name	mean.expr.HC_PC_T	mean.expr.HC_QC_T	mean.expr.HC_PC_UT	logfold.change.HC_PC_T.vs.HC_QC_T	logfold_change.HC_PC_T.vs.HC_PC_UT	pval.HC_PC_T.vs.HC_QC_T	pval.HC_PC_T.vs.HC_PC_UT
DKK1	10.9509	0.523306	4.91508	1.04103	0.469125	3.59785e-56	0.0276107
CDC42EP1	2.68589	0.454514	0.328717	0.334219	0.356845	4.78959e-45	4.32579e-52
ACTB	114.408	43.2912	80.7516	0.903229	0.330542	5.79703e-43	9.91373e-13
LINC01133	4.8949	0.718507	0.0901853	0.536176	0.649047	3.46502e-38	5.03815e-150
TRIB3	6.00679	1.5712	2.25982	0.505705	0.408417	6.16982e-36	1.91376e-27
MTHFD2	14.8295	5.35498	5.29525	0.642034	0.647726	9.68916e-36	6.8425e-38
TPM1	50.4089	7.14015	11.7708	1.50749	1.18815	1.03555e-35	2.32635e-24
PYCR1	7.70156	2.1512	2.77026	0.564351	0.48316	1.26493e-35	9.76963e-32
PSAT1	15.932	5.82126	3.99818	0.652346	0.833739	2.18249e-31	7.82834e-42
MGST1	14.545	3.65015	9.18786	0.804451	0.317115	1.87681e-30	0.000147069
AKR1B1	16.147	5.89774	9.0214	0.655549	0.406913	1.07834e-28	2.80528e-10
PCLO	3.14192	0.761497	0.872473	0.337499	0.318957	5.23139e-28	9.44215e-23
TXNRD1	7.15607	1.69389	2.81281	0.585556	0.434504	7.73438e-27	3.02839e-11
ASNS	5.10661	1.58378	1.66295	0.419858	0.408201	3.62736e-26	1.99951e-25
UGCG	3.21808	0.798883	1.29394	0.340337	0.260635	3.44093e-25	1.7642e-09
GARS	10.118	4.98086	4.14842	0.409571	0.495152	3.67857e-24	2.63079e-33
EFEMP1	3.19111	0.669668	0.617281	0.359008	0.368022	1.25169e-23	1.32505e-18
SLC3A2	19.8036	9.5443	9.80244	0.52905	0.511657	1.39854e-22	2.22156e-21
TNFRSF12A	28.3125	11.748	20.7854	0.682693	0.254658	2.93413e-22	0.000490048
TPM4	11.6514	5.96387	7.81981	0.412711	0.258515	5.67467e-22	2.74212e-09
HEBP2	7.12254	2.43753	3.68711	0.479942	0.327828	1.0713e-20	4.49314e-09
MT1X	37.8536	3.30582	5.32575	1.6247	1.41091	2.30292e-19	1.56484e-05
SLC1A5	7.19942	3.8246	2.90408	0.318657	0.426644	1.44637e-18	8.7693e-32
RAB32	3.80285	1.5997	1.65691	0.281811	0.273393	5.86634e-17	9.83535e-17
KCNG1	2.86479	1.03745	0.961708	0.258095	0.270375	2.32781e-16	1.47335e-16
FLNA	6.68407	3.50637	3.91604	0.312123	0.265977	1.02723e-15	1.52008e-13
SLC7A5	15.8102	9.23399	4.50006	0.376111	0.774642	1.74254e-15	1.87654e-44
ANXA2	89.7522	50.5882	34.1925	0.532045	0.880271	1.22975e-14	2.33389e-34
FTH1	1046.25	549.288	295.105	0.63991	1.25321	2.78993e-13	3.94995e-37
FTL	481.227	271.203	218.524	0.565279	0.776751	3.47084e-12	3.50018e-23
CYR61	12.0261	4.81279	5.40633	0.543891	0.486125	3.51384e-12	1.42118e-08
PHGDH	12.1584	7.412	7.31377	0.320119	0.327958	5.83306e-12	3.63847e-14
TUBB2A	3.25235	1.25849	0.905686	0.270214	0.326674	2.53467e-11	2.5709e-18
MYL12A	15.4365	9.33388	8.75495	0.351226	0.391965	4.61241e-11	6.8265e-15
G6PD	6.67287	3.9433	3.34028	0.262036	0.330509	4.82883e-09	6.73398e-17
MARCKS	4.47247	2.07843	2.14137	0.285452	0.276805	1.50446e-08	1.4289e-07
NUPR1	13.7161	9.11979	0.545286	0.27891	1.1955	8.64426e-08	1.81702e-77
TMSB4X	34.1939	21.6995	20.9542	0.38188	0.41001	1.54034e-07	4.09697e-10
THBS1	21.9137	13.3505	7.91575	0.380086	0.727477	1.79034e-05	1.83066e-22
HMOX1	4.26316	1.35664	0.363258	0.368423	0.533587	0.0190656	3.36843e-24

### Sheet: 16 downregulated genes
gene.name	mean.expr.HC_PC_T	mean.expr.HC_QC_T	mean.expr.HC_PC_UT	logfold.change.HC_PC_T.vs.HC_QC_T	logfold_change.HC_PC_T.vs.HC_PC_UT	pval.HC_PC_T.vs.HC_QC_T	pval.HC_PC_T.vs.HC_PC_UT
TSC22D1	4.76248	24.3406	8.9059	-1.08906	-0.348706	4.31989e-39	4.88982e-08
DPM3	5.43912	11.7324	8.50583	-0.465801	-0.253953	1.44272e-25	3.47474e-10
WWTR1	2.85973	6.80864	9.38398	-0.400046	-0.594812	2.2558e-22	8.18363e-40
PDLIM4	5.97127	12.7484	9.62033	-0.475229	-0.283356	8.13105e-22	7.18131e-07
MIA	18.9038	35.3668	32.6404	-0.521117	-0.451487	8.93873e-19	3.16989e-06
SNHG8	12.9778	20.7648	19.6891	-0.357065	-0.314697	5.64115e-18	9.46263e-16
SOX10	3.40598	7.58009	7.10094	-0.39664	-0.358331	7.53514e-18	1.7965e-16
S100A13	17.918	29.0378	34.9239	-0.393166	-0.551945	4.15744e-17	1.78472e-26
SNHG19	4.558	9.18282	7.81651	-0.388995	-0.288947	1.12076e-16	3.95608e-10
SLC26A2	1.37463	5.70919	9.55441	-0.508314	-0.811011	2.92137e-16	2.35111e-29
LMNA	21.1577	30.8318	39.2601	-0.312966	-0.523322	1.77063e-09	1.78197e-22
H1F0	2.41401	4.67778	4.77178	-0.261257	-0.270758	5.73129e-06	5.90584e-10
PHLDA1	3.1877	6.18348	12.0878	-0.306396	-0.72519	1.12756e-05	1.29382e-38
CDC42EP3	2.91918	5.66607	5.77189	-0.292408	-0.302128	1.52655e-05	1.53624e-09
MARCKSL1	7.09381	10.7806	11.9602	-0.262877	-0.334231	0.000740207	5.87617e-10
IER3	3.07932	6.04134	12.7378	-0.306851	-0.775222	0.00214972	5.26507e-37
